# Proteome-wide identification and modeling of interactions between transactivation domains and arginine-glycine-rich regions

**DOI:** 10.64898/2026.04.13.717676

**Authors:** Yukti Khanna, Arijana Hajdarević, Johanna Pirchner, Sinem Usluer, Anastasia Rakhimbekova, Iva Pritišanac, Sören von Bülow, Kresten Lindorff-Larsen, Tobias Madl

## Abstract

Transcription factors (TFs) and RNA-binding proteins (RBPs) coordinate gene expression across transcriptional and post-transcriptional layers, yet the principles that govern their direct physical coupling, especially through intrinsically disordered regions, remain unclear. Here we combine proteome-scale interaction mapping, disordered-region annotation, coarse-grained simulations and sequence-based prediction to dissect a prevalent TF-RBP interface mediated by acidic/hydrophobic transactivation domains (TADs) and arginine-glycine-rich (RG/RGG) regions. Network analysis reveals a global enrichment of RBP partners among TF interactions and identifies TF and RBP hubs that bridge transcriptional regulation with RNA-centered pathways. Using a sequence grammar enriched in acidic and aromatic residues, we define 230 RG/RGG-binding TAD-like segments across 190 TFs and we map 1,008 compact RG/RGG regions across 823 RBPs based on proteome-wide motif spacing. Coarse-grained simulations (CALVADOS) of representative TAD-RGG pairs quantify interaction propensities and indicate that association is primarily driven by electrostatic complementarity and charge patterning, with sequence “stickiness” modulating interaction strength. Using a hybrid machine-learning model we predicted simulated interaction strengths from a compact, interpretable set of features and extrapolate these rules to the full combinatorial space, enabling systematic prioritization of candidate TF-RBP couplings. To validate these predictions experimentally, we used NMR titration experiments on a subset of TAD-RGG pairs spanning the predicted affinity range, which showed agreement between predicted affinities and NMR-derived dissociation constants. Together, our results support a predominantly electrostatic mode of association and establish a quantitative framework for identifying and prioritising TF-RBP partnerships, revealing how complementary sequence grammars within disordered regions couple transcriptional regulation to RNA processing and transport.
