## Supplementary Table S8 for "Proteome-wide identification and modeling of interactions between transactivation domains and arginine-glycine-rich regions"

R_TAD	partner_display	RGG_partner	pair_id	Outcome	Notes	Kd_uM	Kd_uM_err	pKd	pKd_err	Pred_log10_negB22_hybrid	Pred_log10_negB22_base	Sim_log10_negB22_corr1	Sim_log10_negB22_corr2	Sim_B22_raw	Sim_B22_corr_Hummer	Sim_B22_corr_Ganguly	koff_bootstrap	koff_bootstrap_err
foxo4_cr3	THOC4 C-term	thoc4_cter	thoc4_cter__foxo4_cr3	Kd_fit		201.554	27.596	3.695608578504779	0.059461933390565984	3.954689289366188	3.9358324667402687	4.194535258523521	4.2329835637836135	-12057.81719	-15650.75376	-17099.50599	1966.922	5253.823
foxo6_cr3	THOC4 C-term	thoc4_cter	thoc4_cter__foxo6_cr3	No_Kd	Insufficient data (25 µM spectra empty; only 50 µM point)					3.831675390047205	3.847033490662118	4.064567526088928	4.080300724	-8914.536754	-11602.9261	-12030.97221
lef1_nter	THOC4 C-term	thoc4_cter	thoc4_cter__lef1_nter	NB	Same / no specific binding					3.610929801706345	3.658402390126835	3.810747290748916	3.8789807041715054	-5777.131679	-6467.66163	-7567.992695
tfe3_cter	THOC4 C-term	thoc4_cter	thoc4_cter__tfe3_cter	LB	Line broadening; peaks moving back					3.7050596975057664	3.758750651248088	3.970887834811726	3.992290731121897	-7419.281679	-9351.641182	-9824.053777
atf4_tad	THOC4 C-term	thoc4_cter	thoc4_cter__atf4_tad	Kd_fit		295.274	56.768	3.529774792634148	0.08349542847891721	3.589114570603547	3.642805524345869	4.027199940792557	4.0762014001102935	-8838.211473	-10646.33042	-11917.94564	62577.012	68621.639
foxo4_cr3	THOC4 N-term	thoc4_nter	thoc4_nter__foxo4_cr3	Kd_fit		48.024	2.18	4.318541669652182	0.019714350544500436	4.126077408391066	4.103367373492881	4.328899360324908	4.420000796427558	-16828.48255	-21325.50677	-26302.72815	84753.986	70395.028
foxo6_cr3	THOC4 N-term	thoc4_nter	thoc4_nter__foxo6_cr3	Kd_fit		67.176	2.842	4.172785859822231	0.018373599463633462	3.992764182606512	4.000012091	4.1846374377755975	4.239394622346374	-12163.85528	-15298.09797	-17353.80137	2931.942	679.405
lef1_nter	THOC4 N-term	thoc4_nter	thoc4_nter__lef1_nter	NB	Minimal changes / likely weak; no fit					3.8179649326294034	3.838897762865393	3.9604774277860577	4.031971985	-8054.299214	-9130.139807	-10763.95776
tfe3_cter	THOC4 N-term	thoc4_nter	thoc4_nter__tfe3_cter	Kd_fit		267.367	79.275	3.572892196933117	0.12876942574394104	3.9158480790748977	3.9501869573882193	4.081109175519955	4.132963378176712	-9960.097693	-12053.38908	-13581.98912	1154.701	1399.112
atf4_tad	THOC4 N-term	thoc4_nter	thoc4_nter__atf4_tad	Kd_fit		178.329	10.138	3.748778025776677	0.024689632407152884	3.8059575992550623	3.840655443392013	4.166169561961111	4.249895633651209	-12308.65322	-14661.20148	-17778.52119	6589.865	2890.601
foxo4_cr3	G3BP1	g3bp1_rgg	g3bp1_rgg__foxo4_cr3	Kd_fit		673.08	63.976	3.1719333139428585	0.04127952661532423	4.103685982273023	4.062240193855328	3.916926357869648	3.894226468668608	-6118.64307	-8258.978925	-7838.382792	110602.621	99240.958
foxo6_cr3	G3BP1	g3bp1_rgg	g3bp1_rgg__foxo6_cr3	Kd_fit		248.055	42.004	3.605452014543843	0.07354056728493354	3.873202864164008	3.8875937957509454	3.822737133398341	3.817907382977912	-5178.544055	-6648.706063	-6575.176011	520.093	519.567
lef1_nter	G3BP1	g3bp1_rgg	g3bp1_rgg__lef1_nter	NB	No specific binding (8 eq)					3.566611631033412	3.620302584775733	3.651913298844687	3.6655187412878094	-3773.027395	-4486.558128	-4629.336405
tfe3_cter	G3BP1	g3bp1_rgg	g3bp1_rgg__tfe3_cter	LB	Line broadening					3.606660723108628	3.660351676850949	3.709250851132672	3.6916217559156017	-3991.008922	-5119.774715	-4916.111857
atf4_tad	G3BP1	g3bp1_rgg	g3bp1_rgg__atf4_tad	Kd_fit		554.244	150.188	3.256298999667684	0.11768430447255283	3.515656122	3.569347075443152	3.762713742425943	3.761061928949404	-4594.200351	-5790.46902	-5768.487142	89630.624	81182.712
foxo4_cr3	TAF15	taf15_rgg	taf15_rgg__foxo4_cr3	LB	Line broadening; peaks return back; TITAN not suitable					3.584318055	3.572605393017569	3.448639770245937	3.3859388760646185	-2026.092144	-2809.569439	-2431.861717
foxo6_cr3	TAF15	taf15_rgg	taf15_rgg__foxo6_cr3	LB	Same as FOXO4 (line broadening)					3.7452611606309527	3.7534443997583495	3.463214627945662	3.4253176319784164	-2177.355299	-2905.458175	-2662.671758
lef1_nter	TAF15	taf15_rgg	taf15_rgg__lef1_nter	NB	Same / no specific binding					3.672617720381649	3.726308674123971	3.331191867867951	3.34073255678078	-1840.018755	-2143.837522	-2191.454998
tfe3_cter	TAF15	taf15_rgg	taf15_rgg__tfe3_cter	NB	No specific interaction					3.7079582812300336	3.761649234972355	3.413516789273768	3.330546223570614	-1769.51485	-2591.294596	-2140.652752
atf4_tad	TAF15	taf15_rgg	taf15_rgg__atf4_tad	NB	No binding (NMR titration)					3.688569299	3.7422602528045217	3.480189637	3.4642307206725373	-2451.852709	-3021.270689	-2912.263859
